# Innovations in double digest restriction-site associated DNA sequencing (ddRAD-Seq) method for more efficient SNP identification

**DOI:** 10.1101/2022.09.06.506835

**Authors:** Zenaida V. Magbanua, Chuan-Yu Hsu, Olga Pechanova, Mark Arick, Corrinne E. Grover, Daniel G. Peterson

## Abstract

We present an improved ddRAD-Seq protocol for identifying single nucleotide polymorphisms (SNPs). It utilizes optimally sized restriction enzyme digestion fragments, quick acting ligases that are neutral with the restriction enzyme buffer eliminating buffer exchange steps, and adapters designed to be compatible with Illumina index primers. Library amplification and barcoding are completed in one PCR step, and magnetic beads are used to purify the genomic fragments from the ligation and library generation steps. Our protocol increases the efficiency and decreases the time to complete a ddRAD-Seq experiment. To demonstrate its utility, we compared SNPs from our protocol with those from whole genome resequencing data from *Gossypium herbaceum* and *Gossypium arboreum*. Principal component analysis demonstrated that the variability of the combined data was explained by the genotype (PC1) and methodology applied (PC2). Phylogenetic analysis showed that the SNPs from our method clustered with SNPs from the resequencing data of the corresponding genotype. Sequence alignments illustrated that for homozygous loci, more than 90% of the SNPs from the resequencing data were discovered by our method. Our analyses suggest that our ddRAD-Seq method is reliable in identifying SNPs suitable for phylogenetic and association genetic studies while reducing cost and time over known methods.
