## Supplementary File 1 for "Innovations in double digest restriction-site associated DNA sequencing (ddRAD-Seq) method for more efficient SNP identification"

### Sheet: Index Assignment
	Illumina Nextera XT index information
Sample ID	i5 index ID	i5 index sequence (for HiSeq X)	i7 index ID	i7 index sequence
R1-A1-73	S502	ATAGAGAG	N701	TAAGGCGA
R1-A1-79	S503	AGAGGATA	N702	CGTACTAG
R1-A1-113	S505	CTCCTTAC	N703	AGGCAGAA
R1-A1-Nisa	S506	TATGCAGT	N704	TCCTGAGC
R1-A2-16	S507	TACTCCTT	N705	GGACTCCT
R1-A2-26	S508	AGGCTTAG	N706	TAGGCATG
R1-A2-113	S510	ATTAGACG	N707	CTCTCTAC
R1-A1-Wagad	S511	CGGAGAGA	N710	CGAGGCTG
R2-A1-73	S502	ATAGAGAG	N711	AAGAGGCA
R2-A1-79	S503	AGAGGATA	N712	GTAGAGGA
R2-A1-113	S505	CTCCTTAC	N714	GCTCATGA
R2-A1-Nisa	S506	TATGCAGT	N715	ATCTCAGG
R2-A2-16	S507	TACTCCTT	N716	ACTCGCTA
R2-A2-26	S508	AGGCTTAG	N718	GGAGCTAC
R2-A2-113	S510	ATTAGACG	N719	GCGTAGTA
R2-A1-Wagad	S511	CGGAGAGA	N720	CGGAGCCT
R3-A1-73	S502	ATAGAGAG	N721	TACGCTGC
R3-A1-79	S503	AGAGGATA	N722	ATGCGCAG
R3-A1-113	S505	CTCCTTAC	N723	TAGCGCTC
R3-A1-Nisa	S506	TATGCAGT	N724	ACTGAGCG
R3-A2-16	S507	TACTCCTT	N726	CCTAAGAC
R3-A2-26	S508	AGGCTTAG	N727	CGATCAGT
R3-A2-113	S510	ATTAGACG	N728	TGCAGCTA
R3-A1-Wagad	S511	CGGAGAGA	N729	TCGACGTC

### Sheet: ddRAD-Seq SRA Submission
accession	study	object_status	bioproject_accession	biosample_accession	sample_name	library_ID	title	library_strategy	library_source	library_selection	library_layout	platform	instrument_model	design_description	filetype	fasta_file	assembly	filename	filename2
SRR13370447	SRP300646	new	PRJNA690092	SAMN17228590	A1-73	A1-73-1	ddRad-seq of A1-73: young leaf rep1	OTHER	GENOMIC	Reduced Representation	paired	ILLUMINA	HiSeq X Ten	Genomic DNA was doubly digested with HindIII and Sau3AI. The fragments were ligated with primer adapters onto the restriction enzyme cut sites, purified with AMPure XP beads, were enriched using PCR while attaching the i5 and i7 index primers (Nextra XT Index Kit v2 Set A and Set B), and again purified using AMPure XP beads. Fragments between 295 and 614bp were then selected using SageELF. A fina…	fastq			H1_CKDL200165063-1a-N701-AK1827_HCJJMCCX2_L1_1.fq.gz	H1_CKDL200165063-1a-N701-AK1827_HCJJMCCX2_L1_2.fq.gz
SRR13370446	SRP300646	new	PRJNA690092	SAMN17228591	A1-79	A1-79-1	ddRad-seq of A1-79: young leaf rep1	OTHER	GENOMIC	Reduced Representation	paired	ILLUMINA	HiSeq X Ten	Genomic DNA was doubly digested with HindIII and Sau3AI. The fragments were ligated with primer adapters onto the restriction enzyme cut sites, purified with AMPure XP beads, were enriched using PCR while attaching the i5 and i7 index primers (Nextra XT Index Kit v2 Set A and Set B), and again purified using AMPure XP beads. Fragments between 295 and 614bp were then selected using SageELF. A fina…	fastq			H2_CKDL200165063-1a-N702-AK1828_HCJJMCCX2_L1_1.fq.gz	H2_CKDL200165063-1a-N702-AK1828_HCJJMCCX2_L1_2.fq.gz
SRR13370435	SRP300646	new	PRJNA690092	SAMN17228592	A1-113	A1-113-1	ddRad-seq of A1-113: young leaf rep1	OTHER	GENOMIC	Reduced Representation	paired	ILLUMINA	HiSeq X Ten	Genomic DNA was doubly digested with HindIII and Sau3AI. The fragments were ligated with primer adapters onto the restriction enzyme cut sites, purified with AMPure XP beads, were enriched using PCR while attaching the i5 and i7 index primers (Nextra XT Index Kit v2 Set A and Set B), and again purified using AMPure XP beads. Fragments between 295 and 614bp were then selected using SageELF. A fina…	fastq			H3_CKDL200165063-1a-N703-AK1830_HCJJMCCX2_L1_1.fq.gz	H3_CKDL200165063-1a-N703-AK1830_HCJJMCCX2_L1_2.fq.gz
SRR13370430	SRP300646	new	PRJNA690092	SAMN17228593	A1-Nisa	A1-Nisa-1	ddRad-seq of A1-Nisa: young leaf rep1	OTHER	GENOMIC	Reduced Representation	paired	ILLUMINA	HiSeq X Ten	Genomic DNA was doubly digested with HindIII and Sau3AI. The fragments were ligated with primer adapters onto the restriction enzyme cut sites, purified with AMPure XP beads, were enriched using PCR while attaching the i5 and i7 index primers (Nextra XT Index Kit v2 Set A and Set B), and again purified using AMPure XP beads. Fragments between 295 and 614bp were then selected using SageELF. A fina…	fastq			H4_CKDL200165063-1a-N704-AK1831_HCJJMCCX2_L1_1.fq.gz	H4_CKDL200165063-1a-N704-AK1831_HCJJMCCX2_L1_2.fq.gz
SRR13370429	SRP300646	new	PRJNA690092	SAMN17228594	A2-16	A2-16-1	ddRad-seq of A2-16: young leaf rep1	OTHER	GENOMIC	Reduced Representation	paired	ILLUMINA	HiSeq X Ten	Genomic DNA was doubly digested with HindIII and Sau3AI. The fragments were ligated with primer adapters onto the restriction enzyme cut sites, purified with AMPure XP beads, were enriched using PCR while attaching the i5 and i7 index primers (Nextra XT Index Kit v2 Set A and Set B), and again purified using AMPure XP beads. Fragments between 295 and 614bp were then selected using SageELF. A fina…	fastq			H5_CKDL200165063-1a-N705-AK1832_HCJJMCCX2_L1_1.fq.gz	H5_CKDL200165063-1a-N705-AK1832_HCJJMCCX2_L1_2.fq.gz
SRR13370428	SRP300646	new	PRJNA690092	SAMN17228595	A2-26	A2-26-1	ddRad-seq of A2-26: young leaf rep1	OTHER	GENOMIC	Reduced Representation	paired	ILLUMINA	HiSeq X Ten	Genomic DNA was doubly digested with HindIII and Sau3AI. The fragments were ligated with primer adapters onto the restriction enzyme cut sites, purified with AMPure XP beads, were enriched using PCR while attaching the i5 and i7 index primers (Nextra XT Index Kit v2 Set A and Set B), and again purified using AMPure XP beads. Fragments between 295 and 614bp were then selected using SageELF. A fina…	fastq			H6_CKDL200165063-1a-N706-AK1833_HCJJMCCX2_L1_1.fq.gz	H6_CKDL200165063-1a-N706-AK1833_HCJJMCCX2_L1_2.fq.gz
SRR13370427	SRP300646	new	PRJNA690092	SAMN17228596	A2-113	A2-113-1	ddRad-seq of A2-113: young leaf rep1	OTHER	GENOMIC	Reduced Representation	paired	ILLUMINA	HiSeq X Ten	Genomic DNA was doubly digested with HindIII and Sau3AI. The fragments were ligated with primer adapters onto the restriction enzyme cut sites, purified with AMPure XP beads, were enriched using PCR while attaching the i5 and i7 index primers (Nextra XT Index Kit v2 Set A and Set B), and again purified using AMPure XP beads. Fragments between 295 and 614bp were then selected using SageELF. A fina…	fastq			H7_CKDL200165063-1a-N707-AK2053_HCJJMCCX2_L1_1.fq.gz	H7_CKDL200165063-1a-N707-AK2053_HCJJMCCX2_L1_2.fq.gz
SRR13370426	SRP300646	new	PRJNA690092	SAMN17228597	A1-Wagad	A1-Wagad-1	ddRad-seq of A1-Wagad: young leaf rep1	OTHER	GENOMIC	Reduced Representation	paired	ILLUMINA	HiSeq X Ten	Genomic DNA was doubly digested with HindIII and Sau3AI. The fragments were ligated with primer adapters onto the restriction enzyme cut sites, purified with AMPure XP beads, were enriched using PCR while attaching the i5 and i7 index primers (Nextra XT Index Kit v2 Set A and Set B), and again purified using AMPure XP beads. Fragments between 295 and 614bp were then selected using SageELF. A fina…	fastq			H8_CKDL200165063-1a-N710-AK2046_HCJJMCCX2_L1_1.fq.gz	H8_CKDL200165063-1a-N710-AK2046_HCJJMCCX2_L1_2.fq.gz
SRR13370425	SRP300646	new	PRJNA690092	SAMN17228590	A1-73	A1-73-2	ddRad-seq of A1-73: young leaf rep2	OTHER	GENOMIC	Reduced Representation	paired	ILLUMINA	HiSeq X Ten	Genomic DNA was doubly digested with HindIII and Sau3AI. The fragments were ligated with primer adapters onto the restriction enzyme cut sites, purified with AMPure XP beads, were enriched using PCR while attaching the i5 and i7 index primers (Nextra XT Index Kit v2 Set A and Set B), and again purified using AMPure XP beads. Fragments between 295 and 614bp were then selected using SageELF. A fina…	fastq			O1_CKDL200165063-1a-N711-AK1827_HCJJMCCX2_L1_1.fq.gz	O1_CKDL200165063-1a-N711-AK1827_HCJJMCCX2_L1_2.fq.gz
SRR13370424	SRP300646	new	PRJNA690092	SAMN17228591	A1-79	A1-79-2	ddRad-seq of A1-79: young leaf rep2	OTHER	GENOMIC	Reduced Representation	paired	ILLUMINA	HiSeq X Ten	Genomic DNA was doubly digested with HindIII and Sau3AI. The fragments were ligated with primer adapters onto the restriction enzyme cut sites, purified with AMPure XP beads, were enriched using PCR while attaching the i5 and i7 index primers (Nextra XT Index Kit v2 Set A and Set B), and again purified using AMPure XP beads. Fragments between 295 and 614bp were then selected using SageELF. A fina…	fastq			O2_CKDL200165063-1a-N712-AK1828_HCJJMCCX2_L1_1.fq.gz	O2_CKDL200165063-1a-N712-AK1828_HCJJMCCX2_L1_2.fq.gz
SRR13370445	SRP300646	new	PRJNA690092	SAMN17228592	A1-113	A1-113-2	ddRad-seq of A1-113: young leaf rep2	OTHER	GENOMIC	Reduced Representation	paired	ILLUMINA	HiSeq X Ten	Genomic DNA was doubly digested with HindIII and Sau3AI. The fragments were ligated with primer adapters onto the restriction enzyme cut sites, purified with AMPure XP beads, were enriched using PCR while attaching the i5 and i7 index primers (Nextra XT Index Kit v2 Set A and Set B), and again purified using AMPure XP beads. Fragments between 295 and 614bp were then selected using SageELF. A fina…	fastq			O3_CKDL200165063-1a-AK1568-AK1830_HCJJMCCX2_L1_1.fq.gz	O3_CKDL200165063-1a-AK1568-AK1830_HCJJMCCX2_L1_2.fq.gz
SRR13370444	SRP300646	new	PRJNA690092	SAMN17228593	A1-Nisa	A1-Nisa-2	ddRad-seq of A1-Nisa: young leaf rep2	OTHER	GENOMIC	Reduced Representation	paired	ILLUMINA	HiSeq X Ten	Genomic DNA was doubly digested with HindIII and Sau3AI. The fragments were ligated with primer adapters onto the restriction enzyme cut sites, purified with AMPure XP beads, were enriched using PCR while attaching the i5 and i7 index primers (Nextra XT Index Kit v2 Set A and Set B), and again purified using AMPure XP beads. Fragments between 295 and 614bp were then selected using SageELF. A fina…	fastq			O4_CKDL200165063-1a-AK1572-AK1831_HCJJMCCX2_L1_1.fq.gz	O4_CKDL200165063-1a-AK1572-AK1831_HCJJMCCX2_L1_2.fq.gz
SRR13370443	SRP300646	new	PRJNA690092	SAMN17228594	A2-16	A2-16-2	ddRad-seq of A2-16: young leaf rep2	OTHER	GENOMIC	Reduced Representation	paired	ILLUMINA	HiSeq X Ten	Genomic DNA was doubly digested with HindIII and Sau3AI. The fragments were ligated with primer adapters onto the restriction enzyme cut sites, purified with AMPure XP beads, were enriched using PCR while attaching the i5 and i7 index primers (Nextra XT Index Kit v2 Set A and Set B), and again purified using AMPure XP beads. Fragments between 295 and 614bp were then selected using SageELF. A fina…	fastq			O5_CKDL200165063-1a-AK1579-AK1832_HCJJMCCX2_L1_1.fq.gz	O5_CKDL200165063-1a-AK1579-AK1832_HCJJMCCX2_L1_2.fq.gz
SRR13370442	SRP300646	new	PRJNA690092	SAMN17228595	A2-26	A2-26-2	ddRad-seq of A2-26: young leaf rep2	OTHER	GENOMIC	Reduced Representation	paired	ILLUMINA	HiSeq X Ten	Genomic DNA was doubly digested with HindIII and Sau3AI. The fragments were ligated with primer adapters onto the restriction enzyme cut sites, purified with AMPure XP beads, were enriched using PCR while attaching the i5 and i7 index primers (Nextra XT Index Kit v2 Set A and Set B), and again purified using AMPure XP beads. Fragments between 295 and 614bp were then selected using SageELF. A fina…	fastq			O6_CKDL200165063-1a-AK1581-AK1833_HCJJMCCX2_L1_1.fq.gz	O6_CKDL200165063-1a-AK1581-AK1833_HCJJMCCX2_L1_2.fq.gz
SRR13370441	SRP300646	new	PRJNA690092	SAMN17228596	A2-113	A2-113-2	ddRad-seq of A2-113: young leaf rep2	OTHER	GENOMIC	Reduced Representation	paired	ILLUMINA	HiSeq X Ten	Genomic DNA was doubly digested with HindIII and Sau3AI. The fragments were ligated with primer adapters onto the restriction enzyme cut sites, purified with AMPure XP beads, were enriched using PCR while attaching the i5 and i7 index primers (Nextra XT Index Kit v2 Set A and Set B), and again purified using AMPure XP beads. Fragments between 295 and 614bp were then selected using SageELF. A fina…	fastq			O7_CKDL200165063-1a-AK1582-AK2053_HCJJMCCX2_L1_1.fq.gz	O7_CKDL200165063-1a-AK1582-AK2053_HCJJMCCX2_L1_2.fq.gz
SRR13370440	SRP300646	new	PRJNA690092	SAMN17228597	A1-Wagad	A1-Wagad-2	ddRad-seq of A1-Wagad: young leaf rep2	OTHER	GENOMIC	Reduced Representation	paired	ILLUMINA	HiSeq X Ten	Genomic DNA was doubly digested with HindIII and Sau3AI. The fragments were ligated with primer adapters onto the restriction enzyme cut sites, purified with AMPure XP beads, were enriched using PCR while attaching the i5 and i7 index primers (Nextra XT Index Kit v2 Set A and Set B), and again purified using AMPure XP beads. Fragments between 295 and 614bp were then selected using SageELF. A fina…	fastq			O8_CKDL200165063-1a-AK1583-AK2046_HCJJMCCX2_L1_1.fq.gz	O8_CKDL200165063-1a-AK1583-AK2046_HCJJMCCX2_L1_2.fq.gz
SRR13370439	SRP300646	new	PRJNA690092	SAMN17228590	A1-73	A1-73-3	ddRad-seq of A1-73: young leaf rep3	OTHER	GENOMIC	Reduced Representation	paired	ILLUMINA	HiSeq X Ten	Genomic DNA was doubly digested with HindIII and Sau3AI. The fragments were ligated with primer adapters onto the restriction enzyme cut sites, purified with AMPure XP beads, were enriched using PCR while attaching the i5 and i7 index primers (Nextra XT Index Kit v2 Set A and Set B), and again purified using AMPure XP beads. Fragments between 295 and 614bp were then selected using SageELF. A fina…	fastq			Z1_CKDL200165063-1a-AK1584-AK1827_HCJJMCCX2_L1_1.fq.gz	Z1_CKDL200165063-1a-AK1584-AK1827_HCJJMCCX2_L1_2.fq.gz
SRR13370438	SRP300646	new	PRJNA690092	SAMN17228591	A1-79	A1-79-3	ddRad-seq of A1-79: young leaf rep3	OTHER	GENOMIC	Reduced Representation	paired	ILLUMINA	HiSeq X Ten	Genomic DNA was doubly digested with HindIII and Sau3AI. The fragments were ligated with primer adapters onto the restriction enzyme cut sites, purified with AMPure XP beads, were enriched using PCR while attaching the i5 and i7 index primers (Nextra XT Index Kit v2 Set A and Set B), and again purified using AMPure XP beads. Fragments between 295 and 614bp were then selected using SageELF. A fina…	fastq			Z2_CKDL200165063-1a-AK1585-AK1828_HCJJMCCX2_L1_1.fq.gz	Z2_CKDL200165063-1a-AK1585-AK1828_HCJJMCCX2_L1_2.fq.gz
SRR13370437	SRP300646	new	PRJNA690092	SAMN17228592	A1-113	A1-113-3	ddRad-seq of A1-113: young leaf rep3	OTHER	GENOMIC	Reduced Representation	paired	ILLUMINA	HiSeq X Ten	Genomic DNA was doubly digested with HindIII and Sau3AI. The fragments were ligated with primer adapters onto the restriction enzyme cut sites, purified with AMPure XP beads, were enriched using PCR while attaching the i5 and i7 index primers (Nextra XT Index Kit v2 Set A and Set B), and again purified using AMPure XP beads. Fragments between 295 and 614bp were then selected using SageELF. A fina…	fastq			Z3_CKDL200165063-1a-AK1586-AK1830_HCJJMCCX2_L1_1.fq.gz	Z3_CKDL200165063-1a-AK1586-AK1830_HCJJMCCX2_L1_2.fq.gz
SRR13370436	SRP300646	new	PRJNA690092	SAMN17228593	A1-Nisa	A1-Nisa-3	ddRad-seq of A1-Nisa: young leaf rep3	OTHER	GENOMIC	Reduced Representation	paired	ILLUMINA	HiSeq X Ten	Genomic DNA was doubly digested with HindIII and Sau3AI. The fragments were ligated with primer adapters onto the restriction enzyme cut sites, purified with AMPure XP beads, were enriched using PCR while attaching the i5 and i7 index primers (Nextra XT Index Kit v2 Set A and Set B), and again purified using AMPure XP beads. Fragments between 295 and 614bp were then selected using SageELF. A fina…	fastq			Z4_CKDL200165063-1a-AK1858-AK1831_HCJJMCCX2_L1_1.fq.gz	Z4_CKDL200165063-1a-AK1858-AK1831_HCJJMCCX2_L1_2.fq.gz
SRR13370434	SRP300646	new	PRJNA690092	SAMN17228594	A2-16	A2-16-3	ddRad-seq of A2-16: young leaf rep3	OTHER	GENOMIC	Reduced Representation	paired	ILLUMINA	HiSeq X Ten	Genomic DNA was doubly digested with HindIII and Sau3AI. The fragments were ligated with primer adapters onto the restriction enzyme cut sites, purified with AMPure XP beads, were enriched using PCR while attaching the i5 and i7 index primers (Nextra XT Index Kit v2 Set A and Set B), and again purified using AMPure XP beads. Fragments between 295 and 614bp were then selected using SageELF. A fina…	fastq			Z5_CKDL200165063-1a-AK1859-AK1832_HCJJMCCX2_L1_1.fq.gz	Z5_CKDL200165063-1a-AK1859-AK1832_HCJJMCCX2_L1_2.fq.gz
SRR13370433	SRP300646	new	PRJNA690092	SAMN17228595	A2-26	A2-26-3	ddRad-seq of A2-26: young leaf rep3	OTHER	GENOMIC	Reduced Representation	paired	ILLUMINA	HiSeq X Ten	Genomic DNA was doubly digested with HindIII and Sau3AI. The fragments were ligated with primer adapters onto the restriction enzyme cut sites, purified with AMPure XP beads, were enriched using PCR while attaching the i5 and i7 index primers (Nextra XT Index Kit v2 Set A and Set B), and again purified using AMPure XP beads. Fragments between 295 and 614bp were then selected using SageELF. A fina…	fastq			Z6_CKDL200165063-1a-AK1860-AK1833_HCJJMCCX2_L1_1.fq.gz	Z6_CKDL200165063-1a-AK1860-AK1833_HCJJMCCX2_L1_2.fq.gz
SRR13370432	SRP300646	new	PRJNA690092	SAMN17228596	A2-113	A2-113-3	ddRad-seq of A2-113: young leaf rep3	OTHER	GENOMIC	Reduced Representation	paired	ILLUMINA	HiSeq X Ten	Genomic DNA was doubly digested with HindIII and Sau3AI. The fragments were ligated with primer adapters onto the restriction enzyme cut sites, purified with AMPure XP beads, were enriched using PCR while attaching the i5 and i7 index primers (Nextra XT Index Kit v2 Set A and Set B), and again purified using AMPure XP beads. Fragments between 295 and 614bp were then selected using SageELF. A fina…	fastq			Z7_CKDL200165063-1a-AK366-AK2053_HCJJMCCX2_L1_1.fq.gz	Z7_CKDL200165063-1a-AK366-AK2053_HCJJMCCX2_L1_2.fq.gz
SRR13370431	SRP300646	new	PRJNA690092	SAMN17228597	A1-Wagad	A1-Wagad-3	ddRad-seq of A1-Wagad: young leaf rep3	OTHER	GENOMIC	Reduced Representation	paired	ILLUMINA	HiSeq X Ten	Genomic DNA was doubly digested with HindIII and Sau3AI. The fragments were ligated with primer adapters onto the restriction enzyme cut sites, purified with AMPure XP beads, were enriched using PCR while attaching the i5 and i7 index primers (Nextra XT Index Kit v2 Set A and Set B), and again purified using AMPure XP beads. Fragments between 295 and 614bp were then selected using SageELF. A fina…	fastq			Z8_CKDL200165063-1a-AK205-AK2046_HCJJMCCX2_L1_1.fq.gz	Z8_CKDL200165063-1a-AK205-AK2046_HCJJMCCX2_L1_2.fq.gz
